# Pheophorbide *a*, a chlorophyll catabolite may regulate jasmonate signalling during dark-induced senescence in *Arabidopsis*

**DOI:** 10.1101/486886

**Authors:** Sylvain Aubry, Niklaus Fankhauser, Serguei Ovinnikov, Krzysztof Zienkiewicz, Ivo Feussner, Stefan Hörtensteiner

## Abstract

Chlorophyll degradation is one of the most visible landmarks of leaf senescence. During senescence, chlorophyll is degraded in the multi-step pheophorbide *a* oxygenase (PAO)/phyllobilin pathway, which is tightly regulated at the transcriptional level. This regulation allows a coordinated and efficient remobilisation of nitrogen towards sink organs. Taking advantage of combined transcriptome and metabolite analyses during dark-induced senescence of *Arabidopsis thaliana* mutants deficient in key steps of the PAO/phyllobilin pathway, we show an unanticipated role for one of the pathway intermediates, *i.e*. pheophorbide a. Both jasmonic acid-related gene expression and jasmonic acid precursors specifically accumulated in *pao1*, deficient in PAO. We propose that pheophorbide a, the last intact porphyrin intermediate of chlorophyll degradation and unique pathway ‘bottleneck’, has been recruited as a signalling molecule of the chloroplast metabolic status. Our work challenges the assumption that chlorophyll breakdown is merely a senescence output, but propose that the flux of pheophorbide *a* through the pathway acts in a feed-forward loop that remodels the nuclear transcriptome and controls the pace of chlorophyll degradation in senescing leaves.

**Summary:** Transcriptome and metabolite profiles of key chlorophyll breakdown mutants reveal complex interplay between speed of chlorophyll degradation and jasmonic acid signalling

**Financial sources:** This work was supported by the European Union (Plant Fellow program), the Swiss National Foundation/ERA-NET (grant N° 163504) and the German Research Foundation (DFG, grant N° INST 186/822-1).
