## Supplementary material for "Pheophorbide *a*, a chlorophyll catabolite may regulate jasmonate signalling during dark-induced senescence in *Arabidopsis*"

### Sheet: Feuil1
	[nmol/g f.w.]	[nmol/g f.w.]	[nmol/g f.w.]	[nmol/g f.w.]	[relative]	[nmol/g f.w.]	[nmol/g f.w.]	[nmol/g f.w.]	[relative]	[relative]	[relative]	[relative]	[nmol/g f.w.]
0d	OPC4	dinor-oPDA	OPC6	oPDA	12-HSO4-JA	JA-Val	JA-Ile	JA-Leu	12OH-JA-Ile	12COOH-JA-Ile	12-O-Gluc-JA	12COOH-JA	JA
WT	0.310553	0.946606	0.121029	1.28704	0.437747	0.000621637	0.00264439	0.00706305	0.162655	0.221069	5.02736	1.03138	0.0944559
WT	0.2132	0.610177	0.069305	1.40369	0.227049	0.00155637	0.00374349	0.00929748	0.02594	0	3.84284	0.777387	0.0787017
WT	0.380086	0.83976	0.0120232	1.41724	0.341894	0.00228456	0.0136798	0.0366924	0.0758851	0.0473239	5.11262	0.190784	0.198431
WT	0.125551	0.40442	0	0.667192	0.16129	0.00282786	0.0280651	0.0758615	0.0563034	0.0241645	5.58696	1.0914	0.217239
WT	0.179416	0.255743	0.0412861	0.431913	0.145928	0.002197	0.0298429	0.0714336	0.0504905	0	4.13344	0.707547	0.206511
Average	0.241761	0.611341	0.0487287	1.04142	0.262782	0.00189748	0.0155951	0.0400696	0.0742549	0.0585115	4.74064	0.759699	0.159068
SD	0.102559	0.288897	0.0485487	0.459443	0.124603	0.000843991	0.0129456	0.0328349	0.0525325	0.0929745	0.726564	0.357257	0.0667413
SE	0.0458659	0.129199	0.0217116	0.205469	0.0557242	0.000377444	0.00578944	0.0146842	0.0234932	0.0415795	0.324929	0.15977	0.0298476
2d	OPC4	dinor-oPDA	OPC6	oPDA	12-HSO4-JA	JA-Val	JA-Ile	JA-Leu	12OH-JA-Ile	12COOH-JA-Ile	12-O-Gluc-JA	12COOH-JA	JA
WT	0.0385057	9.7565	0	9.56952	0.312464	0.000747856	0.000296646	0.000714901	0.321616	10.1314	6.33026	14.4737	0
WT	0.00863832	0.989034	0.309449	2.4939	8.51035	0.000391298	0.000227481	0	0.374688	12.9995	19.3299	13.7705	0
WT	0.0670877	15.5585	0.148654	9.02421	9.63869	0.000131453	0.00010247	0	0.646042	9.83307	11.9889	8.98876	0
WT	0	2.55066	0.110818	3.12246	4.86895	0.000308842	0.000106897	0.000679714	0.356393	9.55141	10.3483	6.86553	0
WT	0.0475284	9.17231	0	7.28732	5.16873	0.000527005	0.000214395	0.000202541	0.416334	8.0545	7.62676	4.91603	0
Average	0.032352	7.6054	0.113784	6.29948	5.69984	0.000421291	0.000189578	0.000319431	0.423015	10.114	11.1248	9.80291	0
SD	0.0277658	5.90891	0.12787	3.30413	3.6541	0.00023204	8.35764e-05	0.000354942	0.129269	1.80025	5.0965	4.20508	0
SE	0.0124172	2.64254	0.0571853	1.47765	1.63416	0.000103772	3.73765e-05	0.000158735	0.0578107	0.805098	2.27922	1.88057	0
0d	OPC4	dinor-oPDA	OPC6	oPDA	12-HSO4-JA	JA-Val	JA-Ile	JA-Leu	12OH-JA-Ile	12COOH-JA-Ile	12-O-Gluc-JA	12COOH-JA	JA
pao1	0.492934	7.14478	0	2.3443	0	0.00099019	0.00450793	0.0135409	0.0385047	0.136316	6.08948	0.547929	0.126686
pao1	0.40943	6.04793	0	5.27212	0	0.000929509	0.00655948	0.017384	0.133151	0.154161	6.12899	1.94475	0.155286
pao1	0.41825	0.550978	0	0.98712	0	0.00169617	0.0111618	0.0313522	0.107134	0.15976	6.12686	1.34317	0.19841
pao1	0.279298	5.54203	0.151916	8.15319	0	0.00158179	0.016948	0.0505595	0.0400496	0.0792059	5.94122	0.879329	0.240903
pao1	0.212974	2.11379	0.0137363	1.2623	0	0.00198251	0.0205301	0.0539317	0.360742	0.364074	6.15042	6.96023	0.230941
Average	0.362577	4.2799	0.0331304	3.6038	0	0.00143603	0.0119415	0.0333537	0.135916	0.178703	6.08739	2.33508	0.190445
SD	0.113583	2.80728	0.0666689	3.05762	0	0.000459047	0.00677609	0.0185141	0.132346	0.10842	0.0846024	2.63824	0.0488638
SE	0.0507956	1.25545	0.0298152	1.36741	0	0.000205292	0.00303036	0.00827974	0.059187	0.048487	0.0378353	1.17986	0.0218525
2d	OPC4	dinor-oPDA	OPC6	oPDA	12-HSO4-JA	JA-Val	JA-Ile	JA-Leu	12OH-JA-Ile	12COOH-JA-Ile	12-O-Gluc-JA	12COOH-JA	JA
pao1	0.466207	0.858871	0	0.792699	20.8309	0.0059199	0.0155997	0.0405754	3.91322	13.2678	10.2038	18.2992	0.808623
pao1	2.59034	13.0391	0.0927171	13.0136	15.1368	0.0126095	0.0258988	0.0774388	5.29577	17.5597	14.1459	13.7216	3.84083
pao1	2.03989	13.2434	0.148076	10.5431	14.6419	0.0109148	0.0289371	0.073071	4.21664	18.3516	15.7201	12.1423	2.67057
pao1	0.859253	11.3524	0.181176	8.37526	10.1386	0.00796741	0.0251108	0.0627207	3.4795	16.107	11.66	9.18675	1.29148
pao1	0.548707	2.54855	0.281891	2.67571	10.5814	0.00719204	0.0208372	0.0560922	5.01136	17.0463	10.3831	7.92434	0.994177
Average	1.30088	8.20846	0.140772	7.08007	14.2659	0.00892073	0.0232767	0.0619796	4.3833	16.4665	12.4226	12.2548	1.92114
SD	0.957383	6.01292	0.104554	5.19148	4.31886	0.00276068	0.00517605	0.0146232	0.757079	1.96503	2.42424	4.08855	1.2981
SE	0.428155	2.68906	0.0467581	2.3217	1.93145	0.00123461	0.0023148	0.00653971	0.338576	0.878788	1.08415	1.82845	0.580529
	OPC4	dinor-oPDA	OPC6	oPDA	12-HSO4-JA	JA-Val	JA-Ile	JA-Leu	12OH-JA-Ile	12COOH-JA-Ile	12-O-Gluc-JA	12COOH-JA	JA
t-test WT0 vs WT2	0.00853528	0.0570861	0.335014	0.0228777	0.0291346	0.0151633	0.0563313	0.053699	0.00211636	0.000230316	0.0479956	0.0083968	0.00596796
t-test pao0 vs pao2	0.103025	0.310778	0.131862	0.34049	0.00179141	0.00311145	0.0086556	0.0187861	0.000210075	4.90375e-05	0.00420688	0.00332016	0.0399155
t-test WT0vs pao0	0.115897	0.042723	0.684521	0.1344	0.0092004	0.322985	0.596183	0.703474	0.375507	0.0975075	0.0138662	0.254031	0.423142
t-test WT2 vs pao2	0.0414041	0.876881	0.724684	0.785147	0.00994942	0.00224568	0.000566568	0.000702293	0.000234715	0.000720348	0.62637	0.377264	0.0296743
