## Supplementary material for "Pheophorbide *a*, a chlorophyll catabolite may regulate jasmonate signalling during dark-induced senescence in *Arabidopsis*"

### Sheet: Feuil1
Hormonal pathway	Name	AGI	Average of expression level				WT vs pph1 0dDD		WT vs nye1 0dDD		WT vs pao 0dDD
			WT0dd	pph1 0dd	nye1 0dd	pao1 0dd	post-log2.FC	PPDE	post-log2.FC	PPDE	post-log2.FC	PPDE		pos-log2FC <>1
JA	COI1	AT2G39940	544.169	487.362	305.69	679.902	0.375383	0.000479468	0.669836	0.00323271	-0.434529	0.00926916		PPDE>0.95
JA	JAZ1	AT1G19180	6735.15	11218.2	9694.87	9187.37	-0.80385	0.000270902	-0.494972	0.000644883	0.00891806	0.00297544
JA	JAZ2	AT1G74950	3105.11	5161.22	4450.41	2416.18	-0.723716	0.000192837	-0.692157	0.000910082	0.732571	0.0164027
JA	JAZ3/JAI3	AT3G17860	971.814	1273.64	728.546	643.2	-0.239765	0.000282655	0.63252	0.00124936	0.702568	0.0143599
JA	JAZ4	AT1G48500	2.78757	4.57607	3.42841	6.58291	-0.808862	5.43014e-26	0.0686242	1.65823e-22	-0.909675	1.84638e-17
JA	JAZ5	AT1G17380	1319.51	2621.08	1941.27	820.965	-0.989015	0.000301947	-0.891894	0.00113868	0.696953	0.0149097
JA	JAZ6	AT1G72450	5069.13	7401.16	5476.26	3222.87	-0.501076	0.000134764	0.0448486	0.000533722	1.04042	0.014266
JA	JAZ7	AT2G34600	960.971	1134.76	1301.31	181.652	-0.381667	0.000284821	-0.510139	0.00119208	1.98299	0.0890749
JA	JAZ8	AT1G30135	222.82	634.152	658.196	146.256	-1.50874	0.00158407	-1.42251	0.00535964	0.995219	0.0741369
JA	JAZ9	AT1G70700	8983.7	12692.8	8810.73	6446.68	-0.49991	9.8656e-05	-0.0822757	0.000365068	0.932527	0.00954213
JA	JAZ10	AT5G13220	2018.25	2927.94	1925.28	126.739	-0.636591	0.000203721	0.0797472	0.000770671	4.19476	0.97752
JA	JAZ11	AT3G43440	127.715	126.608	105.911	184.926	-0.0399316	0.000625122	0.360851	0.00120318	-0.117343	0.0132324
JA	JAZ12	AT5G20900	2066.96	2395.95	1999.48	1569.61	-0.100278	0.000196892	-0.16343	0.000832424	0.301227	0.0483717
JA	MYC2	AT1G32640	6518.21	11485.4	8275.82	7819.49	-0.66109	0.000522289	-0.089072	0.00101697	-0.213165	0.00204044
JA	MYC3	AT5G46760	1531.8	1303.06	1075.19	872.584	0.215628	0.000320901	0.762949	0.00114511	0.451346	0.0247561
JA	MYC4	AT4G17880	212.855	235.985	163.713	283.143	-0.328857	0.000595715	0.811168	0.00262831	-0.400439	0.0187707
JA	NAC019	AT1G52890	526.967	522.933	435.822	276.179	0.177865	0.000401371	0.257763	0.00160159	1.64203	0.029814
JA	NAC055	AT3G15500	134.309	310.64	244.485	235.476	-1.04092	0.00118679	-0.496672	0.00457559	0.0359874	0.0150969
JA	NAC072	AT4G27410	1038.56	2205.4	2434.3	1028.2	-0.96726	0.000897907	-0.949966	0.00264362	0.476543	0.0284374
ET	EIN2	AT5G03280	1448.08	1392.64	1011.37	1300.26	0.151366	0.000449067	0.868869	0.00242891	-0.00759934	0.00555763
ET	EIN3	AT3G20770	2709.81	2852.32	2037.8	2807.4	-0.218016	0.000181048	0.294089	0.00116224	0.391125	0.139643
ET	ORE1	AT5G39610	104.804	53.3384	65.4385	113.432	0.802654	0.00168417	0.825486	0.00416972	0.333037	0.0304179
Light	ELF3	AT2G25930	1225.07	1059.76	893.301	872.441	0.0248569	0.000394617	0.361728	0.00129621	0.260625	0.0165841
Light	phyB	AT2G18790	837.11	869.254	691.667	1420.93	-0.256458	0.000319206	0.09452	0.00130679	-0.442314	0.00697066
Light	SOC1	AT2G45660	1522.7	1286.12	1020.78	1039.43	0.423383	0.00456683	0.881078	0.0199832	0.383936	0.072589
Light	PIF4	AT2G43010	2333.62	3246.4	2158.1	2984.35	-0.598886	0.00151377	-0.0712389	0.000818589	0.0335043	0.00470224
Light	PIF5	AT3G59060	1292.26	1400.36	939.796	2012.01	0.101514	0.000244615	0.417555	0.00138227	-0.311618	0.0062761
Light	EEL	AT2G41070	17.1166	18.373	26.0095	19.9524	-0.0626432	1.77066e-05	-0.483548	2.15568e-21	0.111952	1.67283e-17
ABA	ABI5	AT2G36270	17.8025	29.1483	23.7134	27.6406	-0.92081	0.00166262	-0.599083	5.66314e-22	-0.621651	1.2527e-17
ABA	PP2C	AT1G01360	151.681	191.572	161.629	209.377	-0.471384	0.000685373	0.0281587	0.00465798	-0.0778999	0.0145184
ABA	SnRK2.6/OST1	AT4G33950	188.136	143.5	127.083	105.368	0.571208	0.0010376	0.497762	0.00332923	0.473549	0.0691374
ABA	ABF2	AT5G19330	1168.63	928.351	775.967	651.319	0.242529	0.000747641	0.493188	0.00188955	0.56104	0.993326
ABA	ABF3	AT4G34000	559.662	642.884	382.459	571.023	-0.134458	0.000370714	0.594401	0.00207886	-0.133598	0.0091984
ABA	ABF4	AT3G19290	597.593	507.903	436.424	371.789	0.164395	0.0021285	0.586141	0.00244316	0.385846	0.555367
ABA	ABI3	AT3G24650	#N/A	#N/A	#N/A	#N/A	#N/A	#N/A	#N/A	#N/A	#N/A	#N/A
ABA	NAP/NAC029	AT1G69490	55.5501	72.0808	73.155	136.225	-0.548177	0.00109789	-0.476115	0.00506018	-0.841886	0.0251066
ABA	NAC046	AT3G04060	130.155	209.306	121.404	237.445	-0.823647	0.014965	-0.0623121	0.00297084	-0.862679	0.820973
ABA	NAC016	AT1G34180	257.495	161.586	140.346	61.9371	0.883796	0.047676	0.78414	0.0115346	1.68422	0.999999
ABA	SnRK2.2	AT3G50500	3000.75	4014.11	2218.44	5648.34	-0.285038	0.000317381	0.387528	0.00576975	-0.457369	0.00708212
ABA	SnRK2.3	AT5g66880	630.044	849.521	570.948	986.163	-0.28602	0.000771887	-0.0272208	0.00143974	-0.321881	0.00834508
ABA	ERF17	AT1G19210	75.7858	251.58	68.6376	182.914	-1.57158	0.00391726	-0.245032	0.00402639	-0.798955	0.0221117
